# The mycobacterial selenocysteine machinery: presence and expression

**DOI:** 10.64898/2026.03.03.709296

**Authors:** Phani Rama Krishna Behra, Leif A. Kirsebom

## Abstract

The *Mycobacterium* genus includes more than 190 species that occupies diverse ecological niches. Some are nonpathogenic and environmental, whereas others cause severe diseases both in humans and animals, *e.g*. tuberculosis (TB) and leprosy. SelenoCysteine (SeC) is present in all three domains of life. Here we report the presence of the SeC-machinery (*selA*, *selB*, *selC* and *selD*) genes and selenoprotein (*fdhA*) genes in roughly 40% of 244 mycobacterial genomes.

Their presence is distributed evenly among slow and rapid growing mycobacteria and our data indicate that they were acquired through horizontal gene transfer. Some mycobacteria however lost these genes during the evolution of the genus. We provide RNA-Seq data showing transcript levels of the SeC-machinery genes and *fdhA* in different mycobacteria grown under different conditions. Finally, we suggest that *selC* (the tRNA^SeC^ gene), positioned immediately upstream of *selA*-*selB*, is involved in the regulation of the expression of the SeC-machinery genes *selA-selB*. Together our data expand our understanding of selenocysteine metabolism and its evolution within the *Mycobacterium* genus.
