## Supplementary Tables 1-3 for "The mycobacterial selenocysteine machinery: presence and expression"

### Sheet: Table of Contents
	Tab	Table
	Table S1a	Table S1. Compilation of the presence of selenocysteine machinery and selenoprotein genes among 244 mycobacterial genomes.
		Table S2. Compilation of N-1 identity and presence of 3' CCA in mycobacterial tRNASeC genes.
	Table S2	Table S3. Growth conditions for the selected mycobacteria used for RNASeq analysis.
	Table S3

### Sheet: Table S1
Table S1: Compilation of the presence of selenocysteine machinery and selenoprotein genes among 244 mycobacterial genomes.
Species/Strain	Clade	Pathogenicity	Growth		tRNA_SeC(p)_TCA	tRNASec	SECIS_3		selA	selB	selD		selA	selB	selD	selC	SECIS		selA	selB	selD	fdhA (selenoprotein)		selA	selB	selD	selC	SECIS	fdhA	serS
					tRNAScanSE	Secmarker	Rfam & Infernal		PROKKA				Homolog search Blastn						Selenoprofiles					Hit from any method (also these genes verified by manually)
Mycobacterium acapulcensis CSURP 1424	flavescens	U	RGM		1	1	1		1	1	0		0	0	1	1	1		0	0	1	1		1	1	1	1	1	1	1
Mycobacterium lehmannii CECT 8763	flavescens	U	RGM		1	1	1		1	1	0		1	1	1	1	1		1	1	1	1		1	1	1	1	1	1	1
Mycobacterium neumannii CECT 8766	flavescens	U	RGM		1	1	1		1	1	0		1	1	1	1	1		1	1	1	1		1	1	1	1	1	1	1
Mycobacterium novocastrense DSM 44203	flavescens	OP	RGM		1	1	1		1	1	0		1	1	1	1	1		1	1	1	1		1	1	1	1	1	1	1
Mycobacterium malmesburyense WCM 7299	flavescens	U	RGM		1	1	1		1	1	0		1	1	1	1	1		0	1	1	1		1	1	1	1	1	1	1
Mycobacterium komanii GPK 1020	flavescens	U	RGM		1	1	1		1	1	0		1	1	1	1	1		1	1	1	1		1	1	1	1	1	1	1
Mycobacterium sp GA-0227b	flavescens	U	U		1	1	1		1	1	0		1	1	1	1	1		1	1	1	1		1	1	1	1	1	1	1
Mycobacterium sp IS-3022	flavescens	U	U		1	1	1		1	1	0		1	1	1	1	1		1	1	1	1		1	1	1	1	1	1	1
Mycobacterium celeriflavum DSM 46765	flavescens	OP	RGM		1	1	1		1	1	0		1	1	1	1	1		1	1	1	1		1	1	1	1	1	1	1
Mycobacterium flavescens DSM 43991	flavescens	OP	SGM		1	1	1		1	1	1		1	1	1	1	1		1	1	1	1		1	1	1	1	1	1	1
Mycobacterium rutilum DSM 45405	flavescens	NP	RGM		1	1	1		1	1	0		1	1	1	1	1		1	1	1	1		1	1	1	1	1	1	1
Mycobacterium phlei CCUG 21000	flavescens	NP	RGM		0	0	0		0	0	0		0	0	0	0	0		0	0	0	0		0	0	0	0	0	0	1
Mycobacterium elephantis DSM 44368	elephantis	OP	RGM		1	1	1		1	1	1		1	1	1	1	1		1	1	1	1		1	1	1	1	1	1	1
Mycobacterium elephantis Lipa	elephantis	OP	RGM		1	1	1		1	1	1		1	1	1	1	1		1	1	1	1		1	1	1	1	1	1	1
Mycobacterium pulveris DSM 44222	elephantis	NP	SGM		1	1	1		1	1	1		1	1	1	1	1		1	1	1	1		1	1	1	1	1	1	1
Mycobacterium holsaticum DSM 44478	elephantis	NP	RGM		1	1	1		1	1	1		1	1	1	1	1		1	1	1	1		1	1	1	1	1	1	1
Mycobacterium moriokaense DSM 44221	gadium	NP	RGM		0	0	0		0	0	0		0	0	0	0	0		0	0	0	0		0	0	0	0	0	0	1
Mycobacterium barrassiae CCUG 50398T	gadium	OP	RGM		0	0	0		0	0	0		0	0	0	0	0		0	0	0	0		0	0	0	0	0	0	1
Mycobacterium gadium DSM 44077	gadium	NP	RGM		0	0	0		0	0	0		0	0	0	0	0		0	0	0	0		0	0	0	0	0	0	1
Mycobacterium tusciae JS 617	gadium	OP	SGM		0	0	0		0	0	0		0	0	0	0	0		0	0	0	0		0	0	0	0	0	0	1
Mycobacterium thermoresistibile DSM 44167	agri	NP	RGM		0	0	0		0	0	0		0	0	0	0	0		0	0	0	0		0	0	0	0	0	0	1
Mycobacterium thermoresistibile JCM 6362	agri	NP	RGM		0	0	0		0	0	0		0	0	0	0	0		0	0	0	0		0	0	0	0	0	0	1
Mycobacterium hassiacum DSM 44199	agri	NP	RGM		0	0	0		0	0	0		0	0	0	0	0		0	0	0	0		0	0	0	0	0	0	1
Mycobacterium agri CCUG 37673	agri	NP	RGM		1	1	1		1	1	1		1	1	1	1	1		1	1	1	1		1	1	1	1	1	1	1
Mycobacterium sp MCS	doricum	NP	RGM		1	1	1		1	1	0		1	1	1	1	1		1	1	1	1		1	1	1	1	1	1	1
Mycobacterium sp KMS	doricum	NP	RGM		1	1	1		1	1	0		1	1	1	1	1		1	1	1	1		1	1	1	1	1	1	1
Mycobacterium monacense DSM 44395	doricum	OP	RGM		1	1	1		1	1	0		1	1	1	1	1		1	1	1	1		1	1	1	1	1	1	1
Mycobacterium sp JLS	doricum	NP	RGM		1	1	1		1	1	0		1	1	1	1	1		1	1	1	1		1	1	1	1	1	1	1
Mycobacterium doricum CCUG 46352	doricum	OP	SGM		1	1	1		1	1	0		1	1	1	1	1		1	1	1	1		1	1	1	1	1	1	1
Mycobacterium litorale DSM 45785	doricum	NP	RGM		1	1	1		1	1	0		1	1	1	1	1		1	1	1	1		1	1	1	1	1	1	1
Mycobacterium manitobense DSM 44615	doricum	OP	RGM		0	0	0		0	0	0		0	0	0	0	0		0	0	0	0		0	0	0	0	0	0	1
Mycobacterium psychrotolerans DSM 44697	chlorophenolicum	NP	RGM		1	1	1		1	1	1		1	0	1	1	1		0	1	1	1		1	1	1	1	1	1	1
Mycobacterium sp Soil 538	chlorophenolicum	U	RGM		1	1	1		1	1	1		1	1	1	1	1		1	1	1	1		1	1	1	1	1	1	1
Mycobacterium chlorophenolicum DSM 43826	chlorophenolicum	NP	RGM		1	1	1		1	1	1		1	1	1	1	1		1	1	1	1		1	1	1	1	1	1	1
Mycobacterium chubuense DSM 44219	chlorophenolicum	NP	RGM		1	1	1		1	1	1		1	1	1	1	1		1	1	1	1		1	1	1	1	1	1	1
Mycobacterium rufum DSM 45406	chlorophenolicum	NP	RGM		1	1	1		1	1	1		0	1	1	1	1		0	1	1	0		1	1	1	1	1	pseudo	1
Mycobacterium rufum JS 14	chlorophenolicum	NP	RGM		1	1	1		1	1	1		1	1	1	1	1		1	0	1	0		1	1	1	1	1	pseudo	1
Mycobacterium obuense DSM 44075	chlorophenolicum	NP	RGM		1	1	1		1	0	1		1	0	1	1	1		0	1	1	1		1	1	1	1	1	1	1
Mycobacterium chubuense NBB4	chlorophenolicum	NP	RGM		1	1	1		1	1	1		0	0	1	1	1		1	1	1	1		1	1	1	1	1	1	1
Mycobacterium duvalii DSM 44244	chlorophenolicum	NP	RGM		1	1	1		1	1	1		1	1	1	1	1		1	1	1	1		1	1	1	1	1	1	1
Mycobacterium poriferae DSM 44585	chlorophenolicum	OP	RGM		0	0	0		0	0	0		0	0	0	0	0		0	0	0	0		0	0	0	0	0	0	1
Mycobacterium vanbaalenii DSM 7251	austroafricanum	NP	RGM		0	0	0		0	0	0		0	0	0	0	0		0	0	0	0		0	0	0	0	0	0	1
Mycobacterium vanbaalenii PYR-1	austroafricanum	NP	RGM		0	0	0		0	0	0		0	0	0	0	0		0	0	0	0		0	0	0	0	0	0	1
Mycobacterium austroafricanum DSM 44191	austroafricanum	NP	RGM		0	0	0		0	0	0		0	0	0	0	0		0	0	0	0		0	0	0	0	0	0	1
Mycobacterium vaccae DSM 43292	austroafricanum	OP	SGM		1	1	1		1	0	1		1	0	1	1	1		0	1	1	0		1	1	1	1	1	pseudo	1
Mycobacterium vaccae ATCC 25954	austroafricanum	OP	RGM		1	1	1		1	1	1		1	1	1	1	1		1	0	1	1		1	1	1	1	1	1	1
Mycobacterium gilvum DSM 45363	austroafricanum	NP	RGM		0	0	0		0	0	0		0	0	0	0	0		0	0	0	0		0	0	0	0	0	0	1
Mycobacterium gilvum Spyr1	austroafricanum	NP	RGM		0	0	0		0	0	0		0	0	0	0	0		0	0	0	0		0	0	0	0	0	0	1
Mycobacterium parafortuitum CCUG 20999	austroafricanum	U	RGM		1	1	1		1	1	1		1	1	1	1	1		1	1	1	1		1	1	1	1	1	1	1
Mycobacterium iranicum UM TJL	austroafricanum	OP	RGM		0	0	0		0	0	0		0	0	0	0	0		0	0	0	0		0	0	0	0	0	0	1
Mycobacterium aurum DSM 43999	austroafricanum	NP	RGM		0	0	0		0	0	0		0	0	0	0	0		0	0	0	0		0	0	0	0	0	0	1
Mycobacterium aurum NCTC 10437	austroafricanum	NP	RGM		0	0	0		0	0	0		0	0	0	0	0		0	0	0	0		0	0	0	0	0	0	1
Mycobacterium pyrenivorans DSM 44605	pyrenivorans	NP	RGM		0	0	0		0	0	0		0	0	0	0	0		0	0	0	0		0	0	0	0	0	0	1
Mycobacterium hippocampi DSM 45391	pyrenivorans	U	RGM		0	0	0		0	0	0		0	0	0	0	0		0	0	0	0		0	0	0	0	0	0	1
Mycobacterium peregrinum DSM 43271	fortuitum	OP	RGM		0	0	0		0	0	0		0	0	0	0	0		0	0	0	0		0	0	0	0	0	0	1
Mycobacterium peregrinum CSUR P2098	fortuitum	OP	RGM		0	0	0		0	0	0		0	0	0	0	0		0	0	0	0		0	0	0	0	0	0	1
Mycobacterium alvei CCUG 37585T	fortuitum	NP	RGM		0	0	0		0	0	0		0	0	0	0	0		0	0	0	0		0	0	0	0	0	0	1
Mycobacterium fortuitum subsp fortuitum DSM 46621	fortuitum	OP	RGM		0	0	0		0	0	0		0	0	0	0	0		0	0	0	0		0	0	0	0	0	0	1
Mycobacterium sp VKM Ac-1817D	fortuitum	U	RGM		0	0	0		0	0	0		0	0	0	0	0		0	0	0	0		0	0	0	0	0	0	1
Mycobacterium fortuitum CT6	fortuitum	OP	RGM		0	0	0		0	0	0		0	0	0	0	0		0	0	0	0		0	0	0	0	0	0	1
Mycobacterium fortuitum DSM 44220	fortuitum	OP	RGM		0	0	0		0	0	0		0	0	0	0	0		0	0	0	0		0	0	0	0	0	0	1
Mycobacterium septicum DSM 44393	fortuitum	OP	RGM		0	0	0		0	0	0		0	0	0	0	0		0	0	0	0		0	0	0	0	0	0	1
Mycobacterium setense DSM 45070	fortuitum	OP	RGM		0	0	0		0	0	0		0	0	0	0	0		0	0	0	0		0	0	0	0	0	0	1
Mycobacterium neworleansense ATCC 49404	fortuitum	OP	RGM		0	0	0		0	0	0		0	0	0	0	0		0	0	0	0		0	0	0	0	0	0	1
Mycobacterium neworleansense DSM 44679	fortuitum	OP	RGM		0	0	0		0	0	0		0	0	0	0	0		0	0	0	0		0	0	0	0	0	0	1
Mycobacterium porcinum DSM 44242	fortuitum	OP	RGM		0	0	0		0	0	0		0	0	0	0	0		0	0	0	0		0	0	0	0	0	0	1
Mycobacterium vulneris DSM 45247	fortuitum	OP	SGM		0	0	0		0	0	0		0	0	0	0	0		0	0	0	0		0	0	0	0	0	0	1
Mycobacterium boenickei DSM 44677	fortuitum	OP	RGM		0	0	0		0	0	0		0	0	0	0	0		0	0	0	0		0	0	0	0	0	0	1
Mycobacterium senegalense CK1	fortuitum	P	RGM		0	0	0		0	0	0		0	0	0	0	0		0	0	0	0		0	0	0	0	0	0	1
Mycobacterium conceptionense MLE	fortuitum	OP	RGM		0	0	0		0	0	0		0	0	0	0	0		0	0	0	0		0	0	0	0	0	0	1
Mycobacterium conceptionense DSM 45102	fortuitum	OP	RGM		0	0	0		0	0	0		0	0	0	0	0		0	0	0	0		0	0	0	0	0	0	1
Mycobacterium senegalense DSM 43656	fortuitum	P	RGM		0	0	0		0	0	0		0	0	0	0	0		0	0	0	0		0	0	0	0	0	0	1
Mycobacterium farcinogenes DSM 43637	fortuitum	OP	SGM		0	0	0		0	0	0		0	0	0	0	0		0	0	0	0		0	0	0	0	0	0	1
Mycobacterium farcinogenes DSM 43637	fortuitum	OP	SGM		0	0	0		0	0	0		0	0	0	0	0		0	0	0	0		0	0	0	0	0	0	1
Mycobacterium houstonense DSM 44676	fortuitum	OP	RGM		0	0	0		0	0	0		0	0	0	0	0		0	0	0	0		0	0	0	0	0	0	1
Mycobacterium goodii CCUG 58730T	goodi	OP	RGM		1	1	1		1	1	0		1	1	1	1	1		1	1	1	1		1	1	1	1	1	1	1
Mycobacterium wolinskyi CCUG 47168T	goodi	OP	RGM		1	1	1		1	1	0		1	1	1	1	1		1	1	1	1		1	1	1	1	1	1	1
Mycobacterium dioxanotrophicus PH-06	mageritense	NP	RGM		1	1	1		0	1	1		0	0	1	1	1		1	1	1	1		1	1	1	1	1	1	1
Mycobacterium aquaticum RW6	mageritense	U	RGM		1	1	1		1	1	1		0	0	1	1	1		1	1	1	1		1	1	1	1	1	1	1
Mycobacterium brisbanense DSM 44680	mageritense	OP	RGM		1	1	1		1	1	1		0	0	1	1	1		1	1	1	1		1	1	1	1	1	1	1
Mycobacterium mageritense DSM 44476 CIP 104973	mageritense	OP	RGM		1	1	0		1	1	1		0	0	1	1	1		1	1	1	1		1	1	1	1	1	1	1
Mycobacterium smegmatis str MC2 155	z1	OP	RGM		1	1	1		1	1	0		1	1	1	1	1		1	1	1	0		1	1	1	1	1	pseudo	1
Mycobacterium neoaurum DSM 44074	neoaurum	NP	RGM		0	0	0		0	0	0		0	0	0	0	0		0	0	0	0		0	0	0	0	0	0	1
Mycobacterium neoaurum ATCC 25795	neoaurum	NP	RGM		0	0	0		0	0	0		0	0	0	0	0		0	0	0	0		0	0	0	0	0	0	1
Mycobacterium sp UNCCL9	neoaurum	U	U		0	0	0		0	0	0		0	0	0	0	0		0	0	0	0		0	0	0	0	0	0	1
Mycobacterium bacteremicum DSM 45578	neoaurum	OP	RGM		0	0	0		0	0	0		0	0	0	0	0		0	0	0	0		0	0	0	0	0	0	1
Mycobacterium diernhoferi DSM 43524	neoaurum	NP	RGM		0	0	0		0	0	0		0	0	0	0	0		0	0	0	0		0	0	0	0	0	0	1
Mycobacterium frederiksbergense DSM 45364	neoaurum	NP	RGM		0	0	0		0	0	0		0	0	0	0	0		0	0	0	0		0	0	0	0	0	0	1
Mycobacterium fluoranthenivorans DSM 44556	neoaurum	NP	RGM		0	0	0		0	0	0		0	0	0	0	0		0	0	0	0		0	0	0	0	0	0	1
Mycobacterium hackensackense DSM 44833	neoaurum	OP	RGM		0	0	0		0	0	0		0	0	0	0	0		0	0	0	0		0	0	0	0	0	0	1
Mycobacterium canariasense DSM 44828	neoaurum	OP	RGM		0	0	0		0	0	0		0	0	0	0	0		0	0	0	0		0	0	0	0	0	0	1
Mycobacterium cosmeticum DSM 44829	neoaurum	OP	RGM		0	0	0		0	0	0		0	0	0	0	0		0	0	0	0		0	0	0	0	0	0	1
Mycobacterium murale DSM 44340	neoaurum	NP	RGM		0	0	0		0	0	0		0	0	0	0	0		0	0	0	0		0	0	0	0	0	0	1
Mycobacterium tokaiense DSM 44635	neoaurum	NP	RGM		0	0	0		0	0	0		0	0	0	0	0		0	0	0	0		0	0	0	0	0	0	1
Mycobacterium mucogenicum DSM 44124	mucogenicum	OP	RGM		0	0	0		0	0	0		0	0	0	0	0		0	0	0	0		0	0	0	0	0	0	1
Mycobacterium sp 360MFTsu51	mucogenicum	U	U		0	0	0		0	0	0		0	0	0	0	0		0	0	0	0		0	0	0	0	0	0	1
Mycobacterium phocaicum DSM 45104	mucogenicum	OP	RGM		0	0	0		0	0	0		0	0	0	0	0		0	0	0	0		0	0	0	0	0	0	1
Mycobacterium mucogenicum CCH10-A2	mucogenicum	OP	RGM		0	0	0		0	0	0		0	0	0	0	0		0	0	0	0		0	0	0	0	0	0	1
Mycobacterium sp UNC280MFTsu51	mucogenicum	U	U		0	0	0		0	0	0		0	0	0	0	0		0	0	0	0		0	0	0	0	0	0	1
Mycobacterium llatzerense CLUC14	mucogenicum	OP	RGM		0	0	0		0	0	0		0	0	0	0	0		0	0	0	0		0	0	0	0	0	0	1
Mycobacterium aubagnense DSM 45150	mucogenicum	OP	RGM		0	0	0		0	0	0		0	0	0	0	0		0	0	0	0		0	0	0	0	0	0	1
Mycobacterium hodleri DSM 44183	sediminis	NP	RGM		0	0	0		0	0	0		0	0	0	0	0		0	0	0	0		0	0	0	0	0	0	1
Mycobacterium sp Root 135	sediminis	U	RGM		0	0	0		0	0	0		0	0	0	0	0		0	0	0	0		0	0	0	0	0	0	1
Mycobacterium yunnanensis DSM 44838	sediminis	NP	U		1	1	0		0	1	1		1	1	1	1	1		1	1	1	1		1	1	1	1	1	1	1
Mycobacterium madagascariense DSM 45167	sediminis	NP	RGM		0	0	0		0	0	0		0	0	0	0	0		0	0	0	0		0	0	0	0	0	0	1
Mycobacterium sp URHB 0044	sediminis	U	U		0	0	0		0	0	0		0	0	0	0	0		0	0	0	0		0	0	0	0	0	0	1
Mycobacterium arabiense DSM 45768	sediminis	NP	RGM		0	0	0		0	0	1		0	0	0	0	0		0	0	0	0		0	0	1	0	0	0	1
Mycobacterium sediminis DSM 45643	sediminis	NP	RGM		0	0	0		0	0	0		0	0	0	0	0		0	0	0	0		0	0	0	0	0	0	1
Mycobacterium grossiae GK	sediminis	U	RGM		0	1	1		0	1	1		1	1	1	1	1		0	1	1	1		1	1	1	1	1	1	1
Mycobacterium aichiense DSM 44147	sphagni	NP	RGM		0	0	0		0	0	0		0	0	0	0	0		0	0	0	0		0	0	0	0	0	0	1
Mycobacterium rhodesiae DSM 44223	sphagni	NP	RGM		0	0	0		0	0	0		0	0	0	0	0		0	0	0	0		0	0	0	0	0	0	1
Mycobacterium aromaticivorans JS19b1	sphagni	NP	RGM		0	0	0		0	0	0		0	0	0	0	0		0	0	0	0		0	0	0	0	0	0	1
Mycobacterium crocinum DSM 45433	sphagni	NP	RGM		0	0	0		0	0	0		0	0	0	0	0		0	0	0	0		0	0	0	0	0	0	1
Mycobacterium sp EPa45	sphagni	NP	SGM		0	0	0		0	0	0		0	0	0	0	0		0	0	0	0		0	0	0	0	0	0	1
Mycobacterium rhodesiae JS60	sphagni	NP	RGM		0	0	0		0	0	0		0	0	0	0	0		0	0	0	0		0	0	0	0	0	0	1
Mycobacterium sphagni DSM 44076	sphagni	NP	RGM		0	0	0		0	0	0		0	0	0	0	0		0	0	0	0		0	0	0	0	0	0	1
Mycobacterium sp M26	sphagni	U	RGM		0	0	0		0	0	0		0	0	0	0	0		0	0	0	0		0	0	0	0	0	0	1
Mycobacterium komossense DSM 44078	chitae	NP	RGM		0	0	0		0	0	0		0	0	0	0	0		0	0	0	0		0	0	0	0	0	0	1
Mycobacterium brumae DSM 44177	chitae	NP	RGM		0	0	0		0	0	0		0	0	0	0	0		0	0	0	0		0	0	0	0	0	0	1
Mycobacterium fallax DSM 44179	chitae	NP	RGM		0	0	0		0	0	0		0	0	0	0	0		0	0	0	0		0	0	0	0	0	0	1
Mycobacterium insubricum DSM 45132	chitae	NP	RGM		0	0	0		0	0	0		0	0	0	0	0		0	0	0	0		0	0	0	0	0	0	1
Mycobacterium chitae DSM 44633	chitae	NP	RGM		0	0	0		0	0	0		0	0	0	0	0		0	0	0	0		0	0	0	0	0	0	1
Mycobacterium confluentis DSM 44017	chitae	NP	RGM		0	0	0		0	0	0		0	0	0	0	0		0	0	0	0		0	0	0	0	0	0	1
Mycobacterium chimaera DSM 44623	avium	OP	SGM		0	0	0		0	0	0		0	0	0	0	0		0	0	0	0		0	0	0	0	0	0	1
Mycobacterium chimaera MCIMRL2	avium	OP	SGM		0	0	0		0	0	0		0	0	0	0	0		0	0	0	0		0	0	0	0	0	0	1
Mycobacterium yongonense 05-1390	avium	OP	SGM		0	0	0		0	0	0		0	0	0	0	0		0	0	0	0		0	0	0	0	0	0	1
Mycobacterium sp TKK-01-0059	avium	U	U		0	0	0		0	0	0		0	0	0	0	0		0	0	0	0		0	0	0	0	0	0	1
Mycobacterium sp MOTT36Y	avium	OP	U		0	0	0		0	0	0		0	0	0	0	0		0	0	0	0		0	0	0	0	0	0	1
Mycobacterium paraintracellulare KCTC 29084	avium	OP	SGM		0	0	0		0	0	0		0	0	0	0	0		0	0	0	0		0	0	0	0	0	0	1
Mycobacterium intracellulare ATCC 13950	avium	OP	SGM		0	0	0		0	0	0		0	0	0	0	0		0	0	0	0		0	0	0	0	0	0	1
Mycobacterium indicus pranii MTCC 9506	avium	NP	SGM		0	0	0		0	0	0		0	0	0	0	0		0	0	0	0		0	0	0	0	0	0	1
Mycobacterium marseillense DSM 45437	avium	OP	SGM		0	0	0		0	0	0		0	0	0	0	0		0	0	0	0		0	0	0	0	0	0	1
Mycobacterium avium 104	avium	OP	SGM		1	1	0		1	1	0		1	1	1	1	1		1	1	1	1		1	1	1	1	1	1	1
Mycobacterium sp MAC 080597 8934	avium	OP	U		1	1	0		2	2	0		1	1	1	1	1		1	1	1	0		pseudo	pseudo	1	1	1	pseudo	1
Mycobacterium avium subsp paratuberculosis MAP4	avium	OP	SGM		1	1	0		1	1	0		1	1	1	1	1		1	1	1	1		1	1	1	1	1	1	1
Mycobacterium bouchedurhonense DSM 45439	avium	OP	SGM		1	1	0		1	1	0		1	1	1	1	1		1	1	1	1		1	1	1	1	1	1	1
Mycobacterium timonense CCUG 56329T	avium	OP	SGM		1	1	0		1	1	0		1	1	1	1	1		1	1	1	1		1	1	1	1	1	1	1
Mycobacterium lepraemurium Hawaii	avium	P	SGM		0	0	0		0	0	0		0	0	0	0	0		0	0	0	0		0	0	0	0	0	0	1
Mycobacterium colombiense CECT 3035	avium	OP	SGM		1	1	0		1	1	1		1	1	1	1	1		1	1	1	1		1	1	1	1	1	1	1
Mycobacterium mantenii DSM 45255	avium	OP	SGM		1	1	0		1	1	1		1	1	1	1	1		1	1	1	1		1	1	1	1	1	1	1
Mycobacterium arosiense ATCC BAA-1401 DSM 45069	avium	OP	SGM		1	1	0		1	1	1		1	1	1	1	1		1	1	1	1		1	1	1	1	1	1	1
Mycobacterium paraseoulense DSM 45000	nebraskense	U	SGM		1	1	0		1	1	1		1	1	1	1	1		1	1	1	1		1	1	1	1	1	1	1
Mycobacterium seoulense DSM 44998	nebraskense	U	SGM		1	1	0		1	1	0		1	1	1	1	1		1	1	1	1		1	1	1	1	1	1	1
Mycobacterium europaeum DSM 45397	nebraskense	OP	SGM		1	1	0		1	1	1		1	1	1	1	1		1	1	1	1		1	1	1	1	1	1	1
Mycobacterium nebraskense DSM 44803	nebraskense	OP	SGM		1	1	0		1	1	1		1	1	1	1	1		1	1	1	1		1	1	1	1	1	1	1
Mycobacterium nebraskense AKUC1	nebraskense	OP	SGM		1	1	0		1	1	1		1	1	1	1	1		1	1	1	1		1	1	1	1	1	1	1
Mycobacterium paraffinicum DSM 44181	nebraskense	OP	SGM		1	1	0		1	1	0		1	1	1	1	1		1	1	1	1		1	1	1	1	1	1	1
Mycobacterium scrofulaceum DSM 43992	nebraskense	OP	SGM		0	0	1		0	1	1		0	1	1	0	1		0	0	0	0		DRAFT	1	1	DRAFT	1	pseudo	1
Mycobacterium parascrofulaceum ATCC BAA-614	nebraskense	OP	SGM		1	1	1		0	1	0		0	0	1	1	1		1	1	1	1		1	1	1	1	1	1	1
Mycobacterium triplex DSM 44626	simiae	OP	SGM		1	1	0		1	1	1		0	0	1	1	1		1	1	1	1		1	1	1	1	1	1	1
Mycobacterium genavense ATCC 51234	simiae	OP	SGM		1	1	0		1	1	1		0	0	1	1	1		1	1	1	1		1	1	1	1	1	1	1
Mycobacterium lentiflavum CSUR P1491	simiae	OP	SGM		1	1	0		1	1	1		1	0	1	1	1		1	1	1	1		1	1	1	1	1	1	1
Mycobacterium florentinum DSM 44852	simiae	OP	SGM		1	1	0		1	1	1		0	0	1	1	1		1	1	1	1		1	1	1	1	1	1	1
Mycobacterium stomatepiae DSM 45059	simiae	U	SGM		1	1	0		1	1	1		0	0	1	1	1		1	1	1	1		1	1	1	1	1	1	1
Mycobacterium montefiorense DSM 44602	simiae	P	SGM		1	1	0		1	2	1		0	0	1	1	1		1	1	1	1		1	1	1	1	1	1	1
Mycobacterium simiae ATCC 25275 DSM 44165	simiae	OP	SGM		1	1	0		0	0	1		0	0	0	1	1		1	1	1	1		1	1	1	1	1	pseudo	1
Mycobacterium simiae (microti OV254)	simiae	P	SGM		1	1	0		1	1	1		0	0	0	1	1		1	1	1	1		1	1	1	1	1	1	1
Mycobacterium sherrisii DSM 45441	simiae	OP	SGM		1	1	0		1	1	1		0	0	1	1	1		1	1	1	1		1	1	1	1	1	1	1
Mycobacterium shigaense UN-152	z2	U	SGM		1	1	0		1	1	1		0	0	0	1	1		1	1	1	1		1	1	1	1	1	1	1
Mycobacterium conspicuum DSM 44136	z3	OP	SGM		1	1	0		0	1	1		1	0	1	1	1		1	1	1	1		1	1	1	1	1	1	1
Mycobacterium parmense DSM 44585	bohemicum	OP	SGM		1	1	0		1	1	1		1	1	1	1	1		1	1	1	1		1	1	1	1	1	1	1
Mycobacterium bohemicum DSM 44277	bohemicum	OP	SGM		1	1	0		1	1	1		1	1	1	1	1		1	0	1	1		1	1	1	1	1	1	1
Mycobacterium saskatchewanense DSM 44616	bohemicum	OP	SGM		1	1	0		0	1	1		1	1	1	1	1		0	0	1	1		1	1	1	1	1	1	1
Mycobacterium interjectum DSM 44064	interjectum	OP	SGM		1	1	0		0	1	0		0	0	1	1	1		0	0	1	1		DRAFT	1	1	1	1	pseudo	1
Mycobacterium paraense DSM 46749	interjectum	OP	SGM		1	1	0		1	1	0		1	1	1	1	1		1	1	1	1		1	1	1	1	1	1	1
Mycobacterium alsiense CCUG 55640T	interjectum	OP	RGM		0	0	0		0	0	0		0	0	0	0	0		0	0	0	0		0	0	0	0	0	0	1
Mycobacterium palustre DSM 44572	interjectum	OP	SGM		1	1	0		0	1	1		0	0	1	1	1		1	0	1	1		1	1	1	1	1	1	1
Mycobacterium heidelbergense DSM 44471	interjectum	OP	SGM		0	0	0		0	0	0		0	0	0	0	0		0	0	0	0		0	0	0	0	0	0	1
Mycobacterium malmoense DSM 44163	interjectum	OP	SGM		0	0	0		0	0	0		0	0	0	0	0		0	0	0	0		0	0	0	0	0	0	1
Mycobacterium sp 012931	ulcerans	P	U		1	1	1		1	0	1		1	1	1	1	1		1	1	1	1		pseudo	1	1	1	1	pseudo	1
Mycobacterium pseudoshottsii DSM 45108	ulcerans	P	SGM		1	1	1		1	1	1		1	1	1	1	1		1	1	1	1		pseudo	pseudo	1	1	1	pseudo	1
Mycobacterium liflandii 128FXT	ulcerans	P	SGM		1	1	1		2	1	1		1	1	1	1	1		1	1	1	1		pseudo	1	1	1	1	pseudo	1
Mycobacterium ulcerans Agy99	ulcerans	P	SGM		0	0	1		0	0	0		0	0	0	0	1		0	0	0	1		0	0	0	0	1	pseudo	1
Mycobacterium marinum M	ulcerans	OP	SGM		1	1	1		1	0	1		1	1	1	1	1		1	1	1	1		1	1	1	1	1	1	1
Mycobacterium marinum CCUG 20998	ulcerans	OP	SGM		1	1	1		1	0	1		1	1	1	1	1		1	1	1	1		1	1	1	1	1	1	1
Mycobacterium marinum 1218R	ulcerans	OP	SGM		1	1	1		1	0	1		1	1	1	1	1		1	1	1	1		1	1	1	1	1	1	1
Mycobacterium kansasii ATCC 12478	kansasii	OP	SGM		1	1	1		1	1	1		1	1	1	1	1		1	1	1	1		1	1	1	1	1	1	1
Mycobacterium persicum AFPC-000227	kansasii	OP	SGM		1	1	1		1	1	1		1	1	1	1	1		1	1	1	1		1	1	1	1	1	1	1
Mycobacterium gastri Wayne	kansasii	OP	SGM		1	1	1		1	1	1		1	1	0	1	1		1	1	0	1		1	1	1	1	1	1	1
Mycobacterium bourgelatii DSM 45746	gordonae	NP	RGM		1	1	0		1	1	1		1	1	1	1	1		1	1	1	1		1	1	1	1	1	1	1
Mycobacterium intermedium DSM 44049	gordonae	OP	SGM		1	1	0		1	1	1		1	1	1	1	1		1	1	1	1		1	1	1	1	1	1	1
Mycobacterium gordonae DSM 44160	gordonae	OP	SGM		1	1	0		1	1	1		0	0	1	1	1		1	1	1	1		1	1	1	1	1	1	1
Mycobacterium asiaticum DSM 44297	gordonae	OP	SGM		1	1	0		1	1	1		0	0	0	1	1		1	1	1	1		1	1	1	1	1	1	1
Mycobacterium kubicae DSM 44627	gordonae	OP	SGM		1	1	1		1	1	1		1	1	1	1	1		1	1	1	1		1	1	1	1	1	1	1
Mycobacterium szulgai DSM 44166	gordonae	OP	SGM		0	0	0		0	0	0		0	0	0	0	0		0	0	0	0		0	0	0	0	0	0	1
Mycobacterium angelicum DSM 45057	gordonae	U	SGM		0	0	0		0	0	0		0	0	0	0	0		0	0	0	0		0	0	0	0	0	0	1
Mycobacterium riyadhense DSM 45176	gordonae	OP	SGM		0	0	0		0	0	0		0	0	0	0	0		0	0	0	0		0	0	0	0	0	0	1
Mycobacterium mungi BM22813	tuberculosis	OP	SGM		0	0	0		0	0	0		0	0	0	0	0		0	0	0	0		0	0	0	0	0	0	1
Mycobacterium pinnipedii ATCC BAA-688	tuberculosis	P	SGM		0	0	0		0	0	0		0	0	0	0	0		0	0	0	0		0	0	0	0	0	0	1
Mycobacterium bovis CCUG 37460	tuberculosis	OP	SGM		0	0	0		0	0	0		0	0	0	0	0		0	0	0	0		0	0	0	0	0	0	1
Mycobacterium bovis AF212297	tuberculosis	P	SGM		0	0	0		0	0	0		0	0	0	0	0		0	0	0	0		0	0	0	0	0	0	1
Mycobacterium caprae MB2	tuberculosis	P	SGM		0	0	0		0	0	0		0	0	0	0	0		0	0	0	0		0	0	0	0	0	0	1
Mycobacterium orygis 112400015	tuberculosis	P	SGM		0	0	0		0	0	0		0	0	0	0	0		0	0	0	0		0	0	0	0	0	0	1
Mycobacterium africanum GM041182	tuberculosis	P	SGM		0	0	0		0	0	0		0	0	0	0	0		0	0	0	0		0	0	0	0	0	0	1
Mycobacterium tuberculosis H37Rv	tuberculosis	P	SGM		0	0	0		0	0	0		0	0	0	0	0		0	0	0	0		0	0	0	0	0	0	1
Mycobacterium tuberculosis CDC1551	tuberculosis	P	SGM		0	0	0		0	0	0		0	0	0	0	0		0	0	0	0		0	0	0	0	0	0	1
Mycobacterium canettii CIPT 140010059	tuberculosis	P	SGM		0	0	0		0	0	0		0	0	0	0	0		0	0	0	0		0	0	0	0	0	0	1
Mycobacterium shinjukuense DSM 45663	z4	OP	SGM		0	0	0		0	0	0		0	0	0	0	0		0	0	0	0		0	0	0	0	0	0	1
Mycobacterium lacus DSM 44577	z5	NP	SGM		0	0	0		0	0	0		0	0	0	0	0		0	0	0	0		0	0	0	0	0	0	1
Mycobacterium leprae TN	haemophilum	P	SGM		0	0	0		0	0	0		0	0	0	0	0		0	0	0	0		0	0	0	0	0	0	1
Mycobacterium lepromatosis FJ 924	haemophilum	P	SGM		0	0	0		0	0	0		0	0	0	0	0		0	0	0	0		0	0	0	0	0	0	1
Mycobacterium haemophilum DSM 44634	haemophilum	OP	SGM		0	0	0		0	0	0		0	0	0	0	0		0	0	0	0		0	0	0	0	0	0	1
Mycobacterium haemophilum UC4	haemophilum	OP	SGM		0	0	0		0	0	0		0	0	0	0	0		0	0	0	0		0	0	0	0	0	0	1
Mycobacterium noviomagense DSM 45145	z6	U	SGM		0	0	0		0	0	0		0	0	0	0	0		0	0	0	0		0	0	0	0	0	0	1
Mycobacterium heckeshornense DSM 44428	xenopi	P	SGM		0	0	0		0	0	0		0	0	0	0	0		0	0	0	0		0	0	0	0	0	0	1
Mycobacterium heckeshornense RLE	xenopi	P	SGM		0	0	0		0	0	0		0	0	0	0	0		0	0	0	0		0	0	0	0	0	0	1
Mycobacterium xenopi RIVM 700367	xenopi	OP	SGM		0	0	0		0	0	0		0	0	0	0	0		0	0	0	0		0	0	0	0	0	0	1
Mycobacterium branderi DSM 44624	celatum	OP	SGM		0	0	0		0	0	0		0	0	0	0	0		0	0	0	0		0	0	0	0	0	0	1
Mycobacterium celatum DSM 44243	celatum	OP	SGM		0	0	0		0	0	0		0	0	0	0	0		0	0	0	0		0	0	0	0	0	0	1
Mycobacterium kyorinense KUM 060204T	celatum	P	SGM		0	0	0		0	0	0		0	0	0	0	0		0	0	0	0		0	0	0	0	0	0	1
Mycobacterium shimoidei DSM 44152	celatum	OP	SGM		0	0	0		0	0	0		0	0	0	0	0		0	0	0	0		0	0	0	0	0	0	1
Mycobacterium fragae DSM 45731	celatum	U	SGM		0	0	0		0	0	0		0	0	0	0	0		0	0	0	0		0	0	0	0	0	0	1
Mycobacterium cookii DSM 43922	z7	NP	SGM		0	0	0		0	0	0		0	0	0	0	0		0	0	0	0		0	0	0	0	0	0	1
Mycobacterium arupense DSM 44942	terrae	OP	SGM		0	0	0		0	0	0		0	0	0	0	0		0	0	0	0		0	0	0	0	0	0	1
Mycobacterium arupense GUC1	terrae	OP	SGM		0	0	0		0	0	0		0	0	0	0	0		0	0	0	0		0	0	0	0	0	0	1
Mycobacterium sp UM Kg17	terrae	U	SGM		0	0	0		0	0	0		0	0	0	0	0		0	0	0	0		0	0	0	0	0	0	1
Mycobacterium minnesotense DSM 45633	terrae	NP	SGM		0	0	0		0	0	0		0	0	0	0	0		0	0	0	0		0	0	0	0	0	0	1
Mycobacterium hiberniae DSM 44241	terrae	NP	SGM		1	1	0		1	1	1		0	0	1	1	1		1	1	1	1		1	1	1	1	1	1	1
Mycobacterium engbaekii ATCC 27353	terrae	U	SGM		1	1	0		1	1	1		0	0	1	1	1		1	1	1	1		1	1	1	1	1	1	1
Mycobacterium nonchromogenicum DSM 44164	terrae	OP	SGM		1	1	0		1	1	1		1	0	1	1	1		1	1	1	1		1	1	1	1	1	1	1
Mycobacterium virginiense GF75	terrae	OP	SGM		1	1	0		0	1	1		1	0	1	1	1		1	1	1	1		1	1	1	1	1	1	1
Mycobacterium icosiumassiliensis 8WA6	terrae	NP	RGM		1	1	0		1	1	1		1	0	1	1	1		1	1	1	1		1	1	1	1	1	1	1
Mycobacterium heraklionense Davo	terrae	NP	SGM		1	1	0		1	1	1		1	0	1	1	1		1	1	1	1		1	1	1	1	1	1	1
Mycobacterium longobardum DSM 45394	terrae	U	SGM		0	0	0		0	0	0		0	0	0	0	0		0	0	0	0		0	0	0	0	0	0	1
Mycobacterium kumamotonense DSM 45093	terrae	U	SGM		1	1	0		1	1	1		1	0	1	1	1		1	1	1	1		1	1	1	1	1	1	1
Mycobacterium terrae DSM 43227	terrae	OP	SGM		1	1	0		1	1	1		0	0	0	1	1		1	1	1	1		1	1	1	1	1	1	1
Mycobacterium algericum DSM 45454	terrae	P	SGM		1	1	0		1	1	1		0	0	1	1	1		1	1	1	1		1	1	1	1	1	1	1
Mycobacterium sp JDM601	terrae	OP	SGM		1	1	0		1	1	1		0	0	1	1	1		1	1	1	1		1	1	1	1	1	1	1
Mycobacterium senuense DSM 44999	terrae	U	SGM		1	1	0		1	1	1		1	0	1	1	1		1	1	1	1		1	1	1	1	1	1	1
Mycobacterium koreense DSM 45576	triviale	U	SGM		1	1	0		1	1	1		0	0	1	1	1		1	1	1	1		1	1	1	1	1	1	1
Mycobacterium parakoreense DSM 45575	triviale	U	SGM		1	1	0		1	1	1		0	0	1	1	1		1	1	1	1		1	1	1	1	1	1	1
Mycobacterium triviale DSM 44153	triviale	NP	SGM		1	1	0		0	0	1		0	0	1	1	1		1	1	1	1		1	1	1	1	1	1	1
Mycobacterium sp H110	chelonae	U	U		0	0	0		0	0	0		0	0	0	0	0		0	0	0	0		0	0	0	0	0	0	1
Mycobacterium sp HXXIII	chelonae	U	SGM		0	0	0		0	0	0		0	0	0	0	0		0	0	0	0		0	0	0	0	0	0	1
Mycobacterium chelonae subsp chelonae DSM 43804	chelonae	OP	RGM		0	0	0		0	0	0		0	0	0	0	0		0	0	0	0		0	0	0	0	0	0	1
Mycobacterium stephanolepidis NJB 0901	chelonae	P	RGM		0	0	0		0	0	0		0	0	0	0	0		0	0	0	0		0	0	0	0	0	0	1
Mycobacterium salmoniphilum DSM 43276	chelonae	P	RGM		0	0	0		0	0	0		0	0	0	0	0		0	0	0	0		0	0	0	0	0	0	1
Mycobacterium franklinii DSM 45524	chelonae	OP	RGM		0	0	0		0	0	0		0	0	0	0	0		0	0	0	0		0	0	0	0	0	0	1
Mycobacterium sp EPM 10906	chelonae	U	U		0	0	0		0	0	0		0	0	0	0	0		0	0	0	0		0	0	0	0	0	0	1
Mycobacterium saopaulense CCUG 66554	chelonae	OP	RGM		0	0	0		0	0	0		0	0	0	0	0		0	0	0	0		0	0	0	0	0	0	1
Mycobacterium immunogenum DSM 45595	chelonae	OP	RGM		0	0	0		0	0	0		0	0	0	0	0		0	0	0	0		0	0	0	0	0	0	1
Mycobacterium massiliense GO 06	chelonae	OP	RGM		0	0	0		0	0	0		0	0	0	0	0		0	0	0	0		0	0	0	0	0	0	1
Mycobacterium abscessus subsp bolletii 50594	chelonae	OP	RGM		0	0	0		0	0	0		0	0	0	0	0		0	0	0	0		0	0	0	0	0	0	1
Mycobacterium abscessus	chelonae	OP	RGM		0	0	0		0	0	0		0	0	0	0	0		0	0	0	0		0	0	0	0	0	0	1
Total number of genes					102	103	54		94	98	76		74	65	98	103	105		94	96	102	99		98	102	105	103	105	93	244
Total pseudo genes

### Sheet: Table S2
Table S2: Compilation of N-1 identity and presence of the 3' CCA in mycobacterial tRNASeC genes.
Species/Strains	Clade	N-1 identity	CCA	Group	Growth
				Group according to
				SelA phylogeny, see Fig S4A
M. conspicuum	Single	U	Cga	1	SGM
M. lentiflavum	M. simiae	U	CCA	1	SGM
M. sherrisii	M. simiae	U	CCA	1	SGM
M. simiae (microti OV254)	M. simiae	U	CCA	1	SGM
M. simiae ATCC25275	M. simiae	U	CCA		SGM
M. triplex	M. simiae	U	CCA	1	SGM
M. genavense	M. simiae	U	CCA	1	SGM
M. shigaense	Single	U	CCA	1	SGM
M. gordonae	M. gordonae	U	Ctt	1	SGM
M. asiaticum	M. gordonae	U	CCA	1	SGM
M. acapulense	M. flavescens	G	CCA		RGM
M. lehmannii	M. flavescens	G	CCA	2.1	RGM
M. neumannii	M. flavescens	G	CCA	2.1	RGM
M. novocastrense	M. flavescens	G	CCA	2.1	RGM
M. malmesburyense	M. flavescens	G	CCA	2.1	RGM
M. komanii	M. flavescens	G	CCA	2.1	RGM
M. sp. GA-0227b	M. flavescens	G	CCA	2.1	RGM
M. sp. IS-3022	M. flavescens	G	CCA	2.1	RGM
M. celeriflavum	M. flavescens	G	CCA	2.1	RGM
M. flavescens	M. flavescens	G	CCA	2.1	SGM
M. rutilum	M. flavescens	G	CCA	2.1	RGM
M. elephantis DSM44368	M. elephantis	G	CCA	2.1	RGM
M. elephantis Lipa	M. elephantis	G	CCA	2.1	RGM
M. pulveris	M. elephantis	G	CCA	2.1	SGM
M. holsaticum	M. elephantis	G	CCA	2.1	RGM
M. agri	M. agri	G	CCA	2.1	RGM
M. duvalii	M. duvalii	G	CCA	2.1	RGM
M. psychrotolerans	M. chlorophenolicum	G	CCA	2.1	RGM
M. sp. Soil538	M. chlorophenolicum	G	CCA	2.1	RGM
M. chlorophenolicum	M. chlorophenolicum	G	CCA	2.1	RGM
M. chubuense DSM44697	M. chlorophenolicum	G	CCA	2.1	RGM
M. rufum DSM45406	M. chlorophenolicum	G	CCA	2.1	RGM
M. rufum JS14	M. chlorophenolicum	G	CCA	2.1	RGM
M. obuense	M. chlorophenolicum	G	CCA	2.1	RGM
M. vaccae DSM43292	M. austroafricanum	G	CCA		SGM
M. vaccae ATCC25954	M. austroafricanum	G	CCA		SGM
M. parafortuitum	M. austroafricanum	G	CCA	2.1	RGM
M. sp. MCS	M. doricum	G	CCA	2.2	RGM
M. sp. KMS	M. doricum	G	CCA	2.2	RGM
M. monacense	M. doricum	G	CCA	2.2	RGM
M. sp. JLS	M. doricum	G	CCA	2.2	RGM
M. doricum	M. doricum	G	CCA	2.2	RGM
M. litorale	M. doricum	G	CCA	2.2	SGM
M. goodii	M. smegmatis	G	CCA	2.1	RGM
M. wolinskyi	M. smegmatis	G	CCA	2.1	RGM
M. smegmatis	M. smegmatis	G	CCA		RGM
M. yunnanensis	M. sediminis	G	CCA	2.1	undefined
M. grossiae	M. sediminis	G	CCc	2.1	RGM
M. stomatepiae	M. simiae	G	CCA	1	SGM
M. florentinum	M. simiae	G	CCA	1	SGM
M. montifiorense	M. simiae	G	CCA	1	SGM
M. avium subsp. paratuberculosis	M. avium	G	CCA	2.2	SGM
M. sp. MAC 080597 8934	M. avium	G	CCA		SGM
M. avium 104	M. avium	G	CCA	2.2	SGM
M. bouchedurhonense	M. avium	G	CCA	2.2	SGM
M. timonense	M. avium	G	CCA	2.2	SGM
M. paraseoulense	M. nebraskense	G	CCA	2.2	SGM
M. seoulense	M. nebraskense	G	CCA	2.2	SGM
M. parmense	Single	G	CCA	2.2	SGM
M. saskatchewanense	M. bohemicum	G	CCA		SGM
M. sp. 012931	M. ulcerans	G	CCA		SGM
M. pseudoshottsii	M. ulcerans	G	CCA		SGM
M. liflandii	M. ulcerans	G	CCA		SGM
M. marinum CCUG	M. ulcerans	G	CCA	2.2	SGM
M. marium M	M. ulcerans	G	CCA	2.2	SGM
M. marinum 1218R	M. ulcerans	G	CCA	2.2	SGM
M. kansasii	M. kansasii	G	CCA	2.2	SGM
M. persicum	M. kansasii	G	CCA	2.2	SGM
M. gastri	M. kansasii	G	CCA		SGM
M. bourgelatii	M. gordonae	G	CCA	2.2	RGM
M. intermedium	M. gordonae	G	CCA	2.2	SGM
M. kubicae	M. gordonae	G	CCA	2.2	SGM
M. colombiense CECT	M. avium	A	CCA	2.2	SGM
M. mantenii	M. avium	A	CCA	2.2	SGM
M. arosiense ATCC	M. avium	A	CCA	2.2	SGM
M. paraffinicum	M. nebraskense	A	CCA	2.2	SGM
M. parascrofulaceum	M. nebraskense	A	CCA		SGM
M. nebraskense DSM	M. nebraskense	A	CCA	2.2	SGM
M. nebraskense AKUC1	M. nebraskense	A	CCA	2.2	SGM
M. europaeum	M. nebraskense	A	CCA	2.2	SGM
M. bohemicum	M. bohemicum	A	CCA		SGM
M. interjectum	M. interjectum	A	CCA		SGM
M. palustre	M. interjectum	A	CCA		SGM
M. paraense	M. interjectum	A	CCA	2.2	SGM
M. chubuense NBB4	M. chlorophenolicum	C	CCA	1	RGM
M. aquaticum	M. mageritense	C	CCA	1	RGM
M. brisbanense	M. mageritense	C	CCA	1	RGM
M. mageritense	M. mageritense	C	CCA	1	RGM
M. dioxanotrophicus	M. mageritense	C	CCA	1	RGM
M. senuense	M. terrae	C	CCA	1	SGM
M. algericum	M. terrae	C	CCA	1	SGM
M. hiberniae	M. terrae	C	CCA	1	SGM
M. nonchromogenicum	M. terrae	C	CCA	1	SGM
M. terrae	M. terrae	C	CCA	1	SGM
M. sp JDM601	M. terrae	C	CCA	1	SGM
M. iscosiumassiliense	M. terrae	C	CCA	1	RGM
M. heraklionense	M. terrae	C	CCA	1	SGM
M. engbaekii	M. terrae	C	CCA	1	SGM
M. kumamotonense	M. terrae	C	CCA	1	SGM
M. virginiense	M. terrae	C	CCA	1	SGM
M. koreense	M. triviale	C	CCA	1	SGM
M. parakoreense	M. triviale	C	CCA	1	SGM
M. triviale	M. triviale	C	CCA		SGM

### Sheet: Table S3
Table S3. Growth conditions for the selected mycobacteria used for RNA-Seq analysis.
Species	Mediuma	Temperature for growth (°C)	Early sampling timeb	Late sampling timec	Growth rate	Comments
Mycobacterium marinum strains CCUG 20998, 1218R, 1218S and M	7H9+hygromycin B	30	Exp	Stat and 48d (7H10)	S	RFP, HygR
Mycobacterium montefiorense DSM 44602	7H10	25 (RT)	7d	56d	S
Mycobacterium monacense DSM 44395	7H10	37	2d	8d	R
Mycobacterium mageritense DSM 44476	7H10	37	1d	10d	R
Mycobacterium elephantis DSM 44368	7H10	37	2.5d	5.5d,17d, 31d	R
a: 7H9 is a complete Middlebrook 7H9 liquid medium and 7H10 is a complete Middlebrook 7H9 solid medium, see also reference Pettersson et al. 2015 [37]. b: Exp is cultures early in the exponential phase of growth with OD600 values between 0.2 and 0.5. c: Stat is cultures in the stationary phase of growth with OD600 values of 2.0 and above. For the 48d sample, M. marinum CCUG 20998 was grown for 48…
